# Repurposing of a DNA segregation machinery into a cytoskeletal system controlling cell shape

**DOI:** 10.1101/2025.06.27.661541

**Authors:** Benjamin L. Springstein, Manjunath G. Javoor, Daniela Megrian, Roman Hajdu, Dustin M. Hanke, Bettina Zens, Gregor L. Weiss, Florian K. M. Schur, Martin Loose

**Author notes:** Corresponding authors: Benjamin L. Springstein and Martin Loose. These authors contributed equally to this work (Manjunath G. Javoor, Daniela Megrian).

## Abstract

Bacteria, like eukaryotes, use conserved cytoskeletal systems for intracellular organization. The plasmid-encoded ParMRC system forms actin-like filaments that segregate low-copy plasmids. In multicellular cyanobacteria like *Anabaena* sp., we found that a chromosomally-encoded ParMR has evolved into a novel cytoskeleton-termed CorMR-with a function in cell shape control rather than DNA segregation. Using live-cell imaging, *in vitro* reconstitution and Cryo-EM, we demonstrate that CorM forms dynamically unstable, antiparallel double-stranded filaments, which are recruited to the membrane by CorR via an amphipathic helix conserved in multicellular cyanobacteria. CorMR filaments are regulated by MinC, which excludes them from the poles and division plane. Comparative genomics reveal that the repurposing of ParMR and Min systems co-evolved with cyanobacterial multicellularity, highlighting the evolutionary plasticity of cytoskeletal systems in bacteria.
