## Supplementary File 1 for "Repurposing of a DNA segregation machinery into a cytoskeletal system controlling cell shape"

### Sheet: Cyanobacteria_ParMR
taxid	phylum	class	order	family	species	ParM_chromosome	ParR_chromosome	ParM_plasmid	ParR_plasmid
329726	Cyanobacteriota	Cyanophyceae	Acaryochloridales	Acaryochloridaceae	Acaryochloris marina			ABW31982.1	ABW31980.1
329726	Cyanobacteriota	Cyanophyceae	Acaryochloridales	Acaryochloridaceae	Acaryochloris marina			ABW32558.1	ABW32559.1
329726	Cyanobacteriota	Cyanophyceae	Acaryochloridales	Acaryochloridaceae	Acaryochloris marina			ABW32957.1	ABW32956.1
329726	Cyanobacteriota	Cyanophyceae	Acaryochloridales	Acaryochloridaceae	Acaryochloris marina			ABW33359.1	ABW33360.1
2740837	Cyanobacteriota	Cyanophyceae	Acaryochloridales	Acaryochloridaceae	Acaryochloris sp. 'Moss Beach'			UJB72779.1	UJB72778.1
2740837	Cyanobacteriota	Cyanophyceae	Acaryochloridales	Acaryochloridaceae	Acaryochloris sp. 'Moss Beach'			UJB72917.1	UJB72916.1
2740837	Cyanobacteriota	Cyanophyceae	Acaryochloridales	Acaryochloridaceae	Acaryochloris sp. 'Moss Beach'			UJB73394.1	UJB73395.1
43989	Cyanobacteriota	Cyanophyceae	Chroococcales	Aphanothecaceae	Crocosphaera subtropica	ACB54325.1	ACB54324.1
43989	Cyanobacteriota	Cyanophyceae	Chroococcales	Aphanothecaceae	Crocosphaera subtropica	ACB54355.1	ACB54354.1
43989	Cyanobacteriota	Cyanophyceae	Chroococcales	Aphanothecaceae	Crocosphaera subtropica			ACB54613.1	ACB54614.1
65393	Cyanobacteriota	Cyanophyceae	Chroococcales	Aphanothecaceae	Gloeothece citriformis			ACK74015.1	ACK74014.1
497965	Cyanobacteriota	Cyanophyceae	Chroococcales	Aphanothecaceae	Gloeothece verrucosa	ADN12504.1	ADN12503.1
497965	Cyanobacteriota	Cyanophyceae	Chroococcales	Aphanothecaceae	Gloeothece verrucosa	ADN12968.1	ADN12969.1
497965	Cyanobacteriota	Cyanophyceae	Chroococcales	Aphanothecaceae	Gloeothece verrucosa			ADN18224.1	ADN18225.1
497965	Cyanobacteriota	Cyanophyceae	Chroococcales	Aphanothecaceae	Gloeothece verrucosa			ADN18501.1	ADN18502.1
497965	Cyanobacteriota	Cyanophyceae	Chroococcales	Aphanothecaceae	Gloeothece verrucosa			ADN18594.1	ADN18593.1
1173026	Cyanobacteriota	Cyanophyceae	Chroococcales	Chroococcaceae	Gloeocapsa sp. PCC 7428			AFZ33547.1	AFZ33548.1
1827144	Cyanobacteriota	Cyanophyceae	Chroococcales	Geminocystaceae	[Synechococcus] sp. NIES-970			BAW97880.1	BAW97881.1
1827144	Cyanobacteriota	Cyanophyceae	Chroococcales	Geminocystaceae	[Synechococcus] sp. NIES-970			BAW97954.1	BAW97955.1
1827144	Cyanobacteriota	Cyanophyceae	Chroococcales	Geminocystaceae	[Synechococcus] sp. NIES-970			BAW97977.1	BAW97978.1
32049	Cyanobacteriota	Cyanophyceae	Chroococcales	Geminocystaceae	Picosynechococcus sp. PCC 7002			ACB00876.1	ACB00875.1
32049	Cyanobacteriota	Cyanophyceae	Chroococcales	Geminocystaceae	Picosynechococcus sp. PCC 7002			ACB01036.1	ACB01037.1
195248	Cyanobacteriota	Cyanophyceae	Chroococcales	Geminocystaceae	Picosynechococcus sp. PCC 8807			ANV92131.1	ANV92132.1
2653189	Cyanobacteriota	Cyanophyceae	Chroococcidiopsidales	Chroococcidiopsidaceae	Chroococcidiopsis sp. CCNUC1	URD48729.1	URD48728.1
2653189	Cyanobacteriota	Cyanophyceae	Chroococcidiopsidales	Chroococcidiopsidaceae	Chroococcidiopsis sp. CCNUC1			URD53585.1	URD53584.1
251229	Cyanobacteriota	Cyanophyceae	Chroococcidiopsidales	Chroococcidiopsidaceae	Chroococcidiopsis thermalis	AFY89357.1	AFY89356.1
1173027	Cyanobacteriota	Cyanophyceae	Coleofasciculales	Coleofasciculaceae	Allocoleopsis franciscana			AFZ22067.1	AFZ22066.1
1173027	Cyanobacteriota	Cyanophyceae	Coleofasciculales	Coleofasciculaceae	Allocoleopsis franciscana			AFZ22210.1	AFZ22209.1
1173027	Cyanobacteriota	Cyanophyceae	Coleofasciculales	Coleofasciculaceae	Allocoleopsis franciscana			AFZ22326.1	AFZ22325.1
1173022	Cyanobacteriota	Cyanophyceae	Gomontiellales	Gomontiellaceae	Crinalium epipsammum	AFZ11374.1	AFZ11373.1
1173022	Cyanobacteriota	Cyanophyceae	Gomontiellales	Gomontiellaceae	Crinalium epipsammum			AFZ15526.1	AFZ15527.1
1173022	Cyanobacteriota	Cyanophyceae	Gomontiellales	Gomontiellaceae	Crinalium epipsammum			AFZ15624.1	AFZ15623.1
1173022	Cyanobacteriota	Cyanophyceae	Gomontiellales	Gomontiellaceae	Crinalium epipsammum			AFZ15654.1	AFZ15653.1
1173022	Cyanobacteriota	Cyanophyceae	Gomontiellales	Gomontiellaceae	Crinalium epipsammum			AFZ15693.1	AFZ15692.1
2653194	Cyanobacteriota	Cyanophyceae	Leptolyngbyales	Leptolyngbyaceae	Kovacikia minuta	UBF25547.1	UBF25546.1
2835870	Cyanobacteriota	Cyanophyceae	Leptolyngbyales	Leptolyngbyaceae	Leptodesmis sichuanensis	UIE38877.1	UIE38878.1
2835870	Cyanobacteriota	Cyanophyceae	Leptolyngbyales	Leptolyngbyaceae	Leptodesmis sichuanensis	UIE36387.1	UIE36386.1
411966	Cyanobacteriota	Cyanophyceae	Leptolyngbyales	Leptolyngbyaceae	Leptolyngbya boryana			BAS60080.1	BAS60079.1
411966	Cyanobacteriota	Cyanophyceae	Leptolyngbyales	Leptolyngbyaceae	Leptolyngbya boryana	BAS57215.1	BAS57214.1
411966	Cyanobacteriota	Cyanophyceae	Leptolyngbyales	Leptolyngbyaceae	Leptolyngbya boryana	BAS58061.1	BAS58062.1
1115757	Cyanobacteriota	Cyanophyceae	Leptolyngbyales	Leptolyngbyaceae	Leptolyngbya sp. BL0902			QQE67335.1	QQE67336.1
1115757	Cyanobacteriota	Cyanophyceae	Leptolyngbyales	Leptolyngbyaceae	Leptolyngbya sp. BL0902			QQE67700.1	QQE67701.1
1752064	Cyanobacteriota	Cyanophyceae	Leptolyngbyales	Leptolyngbyaceae	Leptolyngbya sp. NIES-3755			BAU15920.1	BAU15921.1
1752064	Cyanobacteriota	Cyanophyceae	Leptolyngbyales	Leptolyngbyaceae	Leptolyngbya sp. NIES-3755	BAU10701.1	BAU10702.1
1752064	Cyanobacteriota	Cyanophyceae	Leptolyngbyales	Leptolyngbyaceae	Leptolyngbya sp. NIES-3755	BAU13066.1	BAU13067.1
1080068	Cyanobacteriota	Cyanophyceae	Leptolyngbyales	Leptolyngbyaceae	Leptolyngbya sp. O-77	BAU45015.1	BAU45014.1
2016068	Cyanobacteriota	Cyanophyceae	Leptolyngbyales	Leptolyngbyaceae	Leptothermofonsia sichuanensis	QZZ20631.1	QZZ20630.1
1641165	Cyanobacteriota	Cyanophyceae	Nodosilineales	Nodosilineaceae	Halomicronema hongdechloris	ASC70368.1	ASC70367.1
1641165	Cyanobacteriota	Cyanophyceae	Nodosilineales	Nodosilineaceae	Halomicronema hongdechloris	ASC69327.1	ASC69326.1
1641165	Cyanobacteriota	Cyanophyceae	Nodosilineales	Nodosilineaceae	Halomicronema hongdechloris	ASC70307.1	ASC70308.1
2723857	Cyanobacteriota	Cyanophyceae	Nostocales	Aphanizomenonaceae	Aphanizomenon flos-aquae	QSV73467.1	QSV73466.1
2666332	Cyanobacteriota	Cyanophyceae	Nostocales	Aphanizomenonaceae	Cylindrospermopsis curvispora	QNP28104.1	QNP28103.1
315271	Cyanobacteriota	Cyanophyceae	Nostocales	Aphanizomenonaceae	Dolichospermum flos-aquae	QJB46173.1	QJB46174.1
747523	Cyanobacteriota	Cyanophyceae	Nostocales	Aphanizomenonaceae	Dolichospermum heterosporum	UUO15151.1	UUO15152.1
2529119	Cyanobacteriota	Cyanophyceae	Nostocales	Aphanizomenonaceae	Dolichospermum sp. DET69			QSX70947.1	QSX70948.1
2529119	Cyanobacteriota	Cyanophyceae	Nostocales	Aphanizomenonaceae	Dolichospermum sp. DET69	QSX69096.1	QSX69097.1
2717873	Cyanobacteriota	Cyanophyceae	Nostocales	Aphanizomenonaceae	Dolichospermum sp. LBC05a	QSV58928.1	QSV58929.1
2717876	Cyanobacteriota	Cyanophyceae	Nostocales	Aphanizomenonaceae	Dolichospermum sp. UKL201	QSV55678.1	QSV55679.1
2761619	Cyanobacteriota	Cyanophyceae	Nostocales	Aphanizomenonaceae	Nodularia sphaerocarpa	ULP71749.1	ULP71750.1
1914872	Cyanobacteriota	Cyanophyceae	Nostocales	Aphanizomenonaceae	Nodularia spumigena			AVZ31728.1	AVZ31729.1
1914872	Cyanobacteriota	Cyanophyceae	Nostocales	Aphanizomenonaceae	Nodularia spumigena			AVZ31734.1	AVZ31733.1
1337936	Cyanobacteriota	Cyanophyceae	Nostocales	Calotrichaceae	Calothrix sp. 336/3	AKG21329.1	AKG21328.1
1337936	Cyanobacteriota	Cyanophyceae	Nostocales	Calotrichaceae	Calothrix sp. 336/3			AKG24907.1	AKG24906.1
1337936	Cyanobacteriota	Cyanophyceae	Nostocales	Calotrichaceae	Calothrix sp. 336/3	AKG22744.1	AKG22745.1
1954171	Cyanobacteriota	Cyanophyceae	Nostocales	Calotrichaceae	Calothrix sp. NIES-2098			BAY14079.1	BAY14078.1
1954171	Cyanobacteriota	Cyanophyceae	Nostocales	Calotrichaceae	Calothrix sp. NIES-2098	BAY08148.1	BAY08149.1
1954171	Cyanobacteriota	Cyanophyceae	Nostocales	Calotrichaceae	Calothrix sp. NIES-2098	BAY11035.1	BAY11034.1
1954171	Cyanobacteriota	Cyanophyceae	Nostocales	Calotrichaceae	Calothrix sp. NIES-2098			BAY14040.1	BAY14039.1
1954171	Cyanobacteriota	Cyanophyceae	Nostocales	Calotrichaceae	Calothrix sp. NIES-2098	BAY13547.1	BAY13546.1
2005469	Cyanobacteriota	Cyanophyceae	Nostocales	Calotrichaceae	Calothrix sp. NIES-4071			BAZ18476.1	BAZ18475.1
2005469	Cyanobacteriota	Cyanophyceae	Nostocales	Calotrichaceae	Calothrix sp. NIES-4071	BAZ17253.1	BAZ17254.1
2005469	Cyanobacteriota	Cyanophyceae	Nostocales	Calotrichaceae	Calothrix sp. NIES-4071	BAZ16592.1	BAZ16593.1
1170562	Cyanobacteriota	Cyanophyceae	Nostocales	Calotrichaceae	Calothrix sp. PCC 6303	AFY99451.1	AFY99450.1
1170562	Cyanobacteriota	Cyanophyceae	Nostocales	Calotrichaceae	Calothrix sp. PCC 6303	AFZ01233.1	AFZ01234.1
1170562	Cyanobacteriota	Cyanophyceae	Nostocales	Calotrichaceae	Calothrix sp. PCC 6303	AFZ01696.1	AFZ01697.1
1170562	Cyanobacteriota	Cyanophyceae	Nostocales	Calotrichaceae	Calothrix sp. PCC 6303			AFZ04518.1	AFZ04517.1
1170562	Cyanobacteriota	Cyanophyceae	Nostocales	Calotrichaceae	Calothrix sp. PCC 6303			AFZ04529.1	AFZ04530.1
1170562	Cyanobacteriota	Cyanophyceae	Nostocales	Calotrichaceae	Calothrix sp. PCC 6303	AFZ03594.1	AFZ03593.1
2853227	Cyanobacteriota	Cyanophyceae	Nostocales	Calotrichaceae	Calothrix sp. PCC 7716	BDA74101.1	BDA74100.1
2853227	Cyanobacteriota	Cyanophyceae	Nostocales	Calotrichaceae	Calothrix sp. PCC 7716			BDA75891.1	BDA75892.1
2853227	Cyanobacteriota	Cyanophyceae	Nostocales	Calotrichaceae	Calothrix sp. PCC 7716			BDA76539.1	BDA76538.1
2853227	Cyanobacteriota	Cyanophyceae	Nostocales	Calotrichaceae	Calothrix sp. PCC 7716	BDA75525.1	BDA75524.1
2853227	Cyanobacteriota	Cyanophyceae	Nostocales	Calotrichaceae	Calothrix sp. PCC 7716			BDA76366.1	BDA76365.1
2853227	Cyanobacteriota	Cyanophyceae	Nostocales	Calotrichaceae	Calothrix sp. PCC 7716			BDA76489.1	BDA76488.1
2853227	Cyanobacteriota	Cyanophyceae	Nostocales	Calotrichaceae	Calothrix sp. PCC 7716			BDA76592.1	BDA76591.1
2853227	Cyanobacteriota	Cyanophyceae	Nostocales	Calotrichaceae	Calothrix sp. PCC 7716	BDA66110.1	BDA66109.1
1191	Cyanobacteriota	Cyanophyceae	Nostocales	Hapalosiphonaceae	Fischerella sp.	BCX10168.1	BCX10169.1
1752063	Cyanobacteriota	Cyanophyceae	Nostocales	Hapalosiphonaceae	Fischerella sp. NIES-3754	BAU04404.1	BAU04405.1
1752063	Cyanobacteriota	Cyanophyceae	Nostocales	Hapalosiphonaceae	Fischerella sp. NIES-3754	BAU07818.1	BAU07819.1
272123	Cyanobacteriota	Cyanophyceae	Nostocales	Nostocaceae	Anabaena cylindrica	AFZ57599.1	AFZ57598.1
272123	Cyanobacteriota	Cyanophyceae	Nostocales	Nostocaceae	Anabaena cylindrica			AFZ61027.1	AFZ61028.1
272123	Cyanobacteriota	Cyanophyceae	Nostocales	Nostocaceae	Anabaena cylindrica			AFZ61146.1	AFZ61145.1
272123	Cyanobacteriota	Cyanophyceae	Nostocales	Nostocaceae	Anabaena cylindrica			AFZ61054.1	AFZ61053.1
272123	Cyanobacteriota	Cyanophyceae	Nostocales	Nostocaceae	Anabaena cylindrica	AFZ59657.1	AFZ59658.1
46234	Cyanobacteriota	Cyanophyceae	Nostocales	Nostocaceae	Anabaena sp. 90	AFW93249.1	AFW93250.1
1647413	Cyanobacteriota	Cyanophyceae	Nostocales	Nostocaceae	Anabaena sp. WA102	ALB40669.1	ALB40668.1
2490939	Cyanobacteriota	Cyanophyceae	Nostocales	Nostocaceae	Anabaena sp. YBS01	QFZ12166.1	QFZ12165.1
2490939	Cyanobacteriota	Cyanophyceae	Nostocales	Nostocaceae	Anabaena sp. YBS01	QFZ15190.1	QFZ15191.1
2490939	Cyanobacteriota	Cyanophyceae	Nostocales	Nostocaceae	Anabaena sp. YBS01	QFZ15515.1	QFZ15516.1
1539056	Cyanobacteriota	Cyanophyceae	Nostocales	Nostocaceae	Halotia branconii			WGV29060.1	WGV29061.1
1539056	Cyanobacteriota	Cyanophyceae	Nostocales	Nostocaceae	Halotia branconii			WGV29027.1	WGV29028.1
1539056	Cyanobacteriota	Cyanophyceae	Nostocales	Nostocaceae	Halotia branconii	WGV27024.1	WGV27023.1
1472755	Cyanobacteriota	Cyanophyceae	Nostocales	Nostocaceae	Nostoc edaphicum			QMS86131.1	QMS86130.1
1472755	Cyanobacteriota	Cyanophyceae	Nostocales	Nostocaceae	Nostoc edaphicum			QMS86195.1	QMS86194.1
1472755	Cyanobacteriota	Cyanophyceae	Nostocales	Nostocaceae	Nostoc edaphicum			QMS86477.1	QMS86478.1
1472755	Cyanobacteriota	Cyanophyceae	Nostocales	Nostocaceae	Nostoc edaphicum	QMS91373.1	QMS91372.1
1472755	Cyanobacteriota	Cyanophyceae	Nostocales	Nostocaceae	Nostoc edaphicum	QMS90742.1	QMS90743.1
2038116	Cyanobacteriota	Cyanophyceae	Nostocales	Nostocaceae	Nostoc flagelliforme			AUB43393.1	AUB43394.1
2038116	Cyanobacteriota	Cyanophyceae	Nostocales	Nostocaceae	Nostoc flagelliforme	AUB35250.1	AUB35249.1
2038116	Cyanobacteriota	Cyanophyceae	Nostocales	Nostocaceae	Nostoc flagelliforme			AUB42954.1	AUB42953.1
2038116	Cyanobacteriota	Cyanophyceae	Nostocales	Nostocaceae	Nostoc flagelliforme			AUB42980.1	AUB42979.1
2038116	Cyanobacteriota	Cyanophyceae	Nostocales	Nostocaceae	Nostoc flagelliforme			AUB43047.1	AUB43046.1
2038116	Cyanobacteriota	Cyanophyceae	Nostocales	Nostocaceae	Nostoc flagelliforme			AUB43791.1	AUB43790.1
2038116	Cyanobacteriota	Cyanophyceae	Nostocales	Nostocaceae	Nostoc flagelliforme			AUB43803.1	AUB43802.1
2038116	Cyanobacteriota	Cyanophyceae	Nostocales	Nostocaceae	Nostoc flagelliforme			AUB44057.1	AUB44056.1
2038116	Cyanobacteriota	Cyanophyceae	Nostocales	Nostocaceae	Nostoc flagelliforme	AUB40509.1	AUB40508.1
63737	Cyanobacteriota	Cyanophyceae	Nostocales	Nostocaceae	Nostoc punctiforme			ACC84921.1	ACC84920.1
63737	Cyanobacteriota	Cyanophyceae	Nostocales	Nostocaceae	Nostoc punctiforme			ACC85354.1	ACC85353.1
63737	Cyanobacteriota	Cyanophyceae	Nostocales	Nostocaceae	Nostoc punctiforme			ACC84911.1	ACC84912.1
63737	Cyanobacteriota	Cyanophyceae	Nostocales	Nostocaceae	Nostoc punctiforme			ACC85443.1	ACC85444.1
63737	Cyanobacteriota	Cyanophyceae	Nostocales	Nostocaceae	Nostoc punctiforme			ACC85486.1	ACC85485.1
63737	Cyanobacteriota	Cyanophyceae	Nostocales	Nostocaceae	Nostoc punctiforme	ACC82839.1	ACC82838.1
103690	Cyanobacteriota	Cyanophyceae	Nostocales	Nostocaceae	Nostoc sp. PCC 7120 = FACHB-418			BAB77287.1	BAB77288.1
103690	Cyanobacteriota	Cyanophyceae	Nostocales	Nostocaceae	Nostoc sp. PCC 7120 = FACHB-418			BAB77427.1	BAB77426.1
103690	Cyanobacteriota	Cyanophyceae	Nostocales	Nostocaceae	Nostoc sp. PCC 7120 = FACHB-418			BAB78281.1	BAB78282.1
103690	Cyanobacteriota	Cyanophyceae	Nostocales	Nostocaceae	Nostoc sp. PCC 7120 = FACHB-418			BAB77381.1	BAB77380.1
103690	Cyanobacteriota	Cyanophyceae	Nostocales	Nostocaceae	Nostoc sp. PCC 7120 = FACHB-418			BAB77441.1	BAB77440.1
103690	Cyanobacteriota	Cyanophyceae	Nostocales	Nostocaceae	Nostoc sp. PCC 7120 = FACHB-418			BAB77491.1	BAB77490.1
103690	Cyanobacteriota	Cyanophyceae	Nostocales	Nostocaceae	Nostoc sp. PCC 7120 = FACHB-418			BAB78165.1	BAB78164.1
103690	Cyanobacteriota	Cyanophyceae	Nostocales	Nostocaceae	Nostoc sp. PCC 7120 = FACHB-418	WP_044522477.1	BAB76789.1
1357546	Cyanobacteriota	Cyanophyceae	Nostocales	Nostocaceae	Richelia sinica	QXE24782.1	QXE24783.1
551115	Cyanobacteriota	Cyanophyceae	Nostocales	Nostocaceae	Trichormus azollae	ADI65917.1	ADI65918.1
375899	Cyanobacteriota	Cyanophyceae	Nostocales	Nostocaceae	Trichormus variabilis			QHD83429.1	QHD83428.1
375899	Cyanobacteriota	Cyanophyceae	Nostocales	Nostocaceae	Trichormus variabilis			QHD83730.1	QHD83729.1
375899	Cyanobacteriota	Cyanophyceae	Nostocales	Nostocaceae	Trichormus variabilis			QHD83488.1	QHD83489.1
375899	Cyanobacteriota	Cyanophyceae	Nostocales	Nostocaceae	Trichormus variabilis	QHD81391.1	QHD81392.1
373994	Cyanobacteriota	Cyanophyceae	Nostocales	Rivulariaceae	Rivularia sp. PCC 7116	AFY54291.1	AFY54292.1
373994	Cyanobacteriota	Cyanophyceae	Nostocales	Rivulariaceae	Rivularia sp. PCC 7116	AFY56314.1	AFY56315.1
1188	Cyanobacteriota	Cyanophyceae	Nostocales	Tolypothrichaceae	Tolypothrix sp. PCC 7601	UYD36659.1	UYD36658.1
1188	Cyanobacteriota	Cyanophyceae	Nostocales	Tolypothrichaceae	Tolypothrix sp. PCC 7601			UYD38175.1	UYD38174.1
1188	Cyanobacteriota	Cyanophyceae	Nostocales	Tolypothrichaceae	Tolypothrix sp. PCC 7601			UYD38416.1	UYD38415.1
1188	Cyanobacteriota	Cyanophyceae	Nostocales	Tolypothrichaceae	Tolypothrix sp. PCC 7601			UYD38449.1	UYD38448.1
1188	Cyanobacteriota	Cyanophyceae	Nostocales	Tolypothrichaceae	Tolypothrix sp. PCC 7601			UYD38301.1	UYD38300.1
1188	Cyanobacteriota	Cyanophyceae	Nostocales	Tolypothrichaceae	Tolypothrix sp. PCC 7601			UYD38526.1	UYD38525.1
1188	Cyanobacteriota	Cyanophyceae	Nostocales	Tolypothrichaceae	Tolypothrix sp. PCC 7601			UYD38617.1	UYD38616.1
1188	Cyanobacteriota	Cyanophyceae	Nostocales	Tolypothrichaceae	Tolypothrix sp. PCC 7601			UYD38783.1	UYD38782.1
1188	Cyanobacteriota	Cyanophyceae	Nostocales	Tolypothrichaceae	Tolypothrix sp. PCC 7601			UYD38814.1	UYD38815.1
1188	Cyanobacteriota	Cyanophyceae	Nostocales	Tolypothrichaceae	Tolypothrix sp. PCC 7601	UYD36325.1	UYD36324.1
2596898	Cyanobacteriota	Cyanophyceae	Nostocales	Tolypothrichaceae	Tolypothrix sp. PCC 7712	UYD27477.1	UYD27478.1
2596898	Cyanobacteriota	Cyanophyceae	Nostocales	Tolypothrichaceae	Tolypothrix sp. PCC 7712			UYD30383.1	UYD30384.1
2596898	Cyanobacteriota	Cyanophyceae	Nostocales	Tolypothrichaceae	Tolypothrix sp. PCC 7712			UYD30451.1	UYD30452.1
2596898	Cyanobacteriota	Cyanophyceae	Nostocales	Tolypothrichaceae	Tolypothrix sp. PCC 7712			UYD30626.1	UYD30627.1
2596898	Cyanobacteriota	Cyanophyceae	Nostocales	Tolypothrichaceae	Tolypothrix sp. PCC 7712			UYD30567.1	UYD30568.1
2596898	Cyanobacteriota	Cyanophyceae	Nostocales	Tolypothrichaceae	Tolypothrix sp. PCC 7712			UYD30641.1	UYD30642.1
2596898	Cyanobacteriota	Cyanophyceae	Nostocales	Tolypothrichaceae	Tolypothrix sp. PCC 7712			UYD30799.1	UYD30798.1
2596898	Cyanobacteriota	Cyanophyceae	Nostocales	Tolypothrichaceae	Tolypothrix sp. PCC 7712			UYD30861.1	UYD30862.1
2596898	Cyanobacteriota	Cyanophyceae	Nostocales	Tolypothrichaceae	Tolypothrix sp. PCC 7712			UYD30909.1	UYD30908.1
2596898	Cyanobacteriota	Cyanophyceae	Nostocales	Tolypothrichaceae	Tolypothrix sp. PCC 7712			UYD30952.1	UYD30953.1
2596898	Cyanobacteriota	Cyanophyceae	Nostocales	Tolypothrichaceae	Tolypothrix sp. PCC 7712			UYD31089.1	UYD31088.1
2596898	Cyanobacteriota	Cyanophyceae	Nostocales	Tolypothrichaceae	Tolypothrix sp. PCC 7712	UYD27810.1	UYD27811.1
2099387	Cyanobacteriota	Cyanophyceae	Nostocales	Tolypothrichaceae	Tolypothrix sp. PCC 7910			QIR41814.1	QIR41815.1
2099387	Cyanobacteriota	Cyanophyceae	Nostocales	Tolypothrichaceae	Tolypothrix sp. PCC 7910			QIR41917.1	QIR41918.1
2099387	Cyanobacteriota	Cyanophyceae	Nostocales	Tolypothrichaceae	Tolypothrix sp. PCC 7910	QIR39111.1	QIR39112.1
1940762	Cyanobacteriota	Cyanophyceae	Nostocales		Nostocales cyanobacterium HT-58-2	ARV58248.1	ARV58247.1
696747	Cyanobacteriota	Cyanophyceae	Oscillatoriales	Microcoleaceae	Arthrospira platensis	BDT14259.1	BDT14258.1
147317	Cyanobacteriota	Cyanophyceae	Oscillatoriales	Microcoleaceae	Arthrospira sp. PCC 9108	QQW27463.1	QQW27462.1
2064643	Cyanobacteriota	Cyanophyceae	Oscillatoriales	Microcoleaceae	Oxynema aestuarii	QIZ73010.1	QIZ73011.1
2064643	Cyanobacteriota	Cyanophyceae	Oscillatoriales	Microcoleaceae	Oxynema aestuarii	QIZ69670.1	QIZ69671.1
56110	Cyanobacteriota	Cyanophyceae	Oscillatoriales	Oscillatoriaceae	Oscillatoria acuminata	AFY80025.1	AFY80024.1
179408	Cyanobacteriota	Cyanophyceae	Oscillatoriales	Oscillatoriaceae	Oscillatoria nigro-viridis			AFZ10595.1	AFZ10596.1
179408	Cyanobacteriota	Cyanophyceae	Oscillatoriales	Oscillatoriaceae	Oscillatoria nigro-viridis	AFZ09064.1	AFZ09065.1
1521533	Cyanobacteriota	Cyanophyceae	Oscillatoriales	Sirenicapillariaceae	Limnospira fusiformis	QJB25003.1	QJB25004.1
2903867	Actinomycetota	Actinomycetes	Kitasatosporales	Streptomycetaceae	Streptomyces sp. NBC_01439	WP_329104385.1	WP_329104387.1
2909588	Actinomycetota	Actinomycetes	Micrococcales	Microbacteriaceae	Microbacterium sp. KUDC0406	WP_236126219.1	WP_236126220.1
37931	Actinomycetota	Actinomycetes	Micrococcales	Micrococcaceae	Paenarthrobacter ureafaciens	WP_069695049.1	WP_069695048.1
1718	Actinomycetota	Actinomycetes	Mycobacteriales	Corynebacteriaceae	Corynebacterium glutamicum	WP_011014528.1	WP_011265782.1
337191	Actinomycetota	Actinomycetes	Mycobacteriales	Gordoniaceae	Gordonia sp. KTR9			WP_148281105.1	WP_044505485.1
123214	Aquificota	Aquificia	Aquificales	Hydrogenothermaceae	Persephonella marina			WP_012675157.1	WP_012675152.1
648996	Aquificota	Aquificia	Desulfurobacteriales	Desulfurobacteriaceae	Thermovibrio ammonificans			WP_013524902.1	WP_013524901.1
521098	Bacillota	Bacilli	Bacillales	Alicyclobacillaceae	Alicyclobacillus acidocaldarius	WP_012809999.1	WP_245530683.1
521098	Bacillota	Bacilli	Bacillales	Alicyclobacillaceae	Alicyclobacillus acidocaldarius	WP_012810564.1	WP_012810563.1
2665646	Bacillota	Bacilli	Bacillales	Alicyclobacillaceae	Alicyclobacillus sp. SO9			WP_198854214.1	WP_198854215.1
129338	Bacillota	Bacilli	Bacillales	Anoxybacillaceae	Geobacillus subterraneus	WP_322310391.1	WP_322310390.1
81408	Bacillota	Bacilli	Bacillales	Anoxybacillaceae	Saccharococcus caldoxylosilyticus			WP_008881733.1	WP_087960393.1
1396	Bacillota	Bacilli	Bacillales	Bacillaceae	Bacillus cereus	WP_000025622.1	WP_001257760.1
1441	Bacillota	Bacilli	Bacillales	Bacillaceae	Bacillus thuringiensis			WP_000063563.1	WP_000085281.1
2810514	Bacillota	Bacilli	Bacillales	Caryophanaceae	Sporosarcina sp. Marseille-Q4063	WP_212604162.1	WP_212604161.1
2810514	Bacillota	Bacilli	Bacillales	Caryophanaceae	Sporosarcina sp. Marseille-Q4063	WP_212604602.1	WP_212604603.1
2810514	Bacillota	Bacilli	Bacillales	Caryophanaceae	Sporosarcina sp. Marseille-Q4063	WP_212607087.1	WP_212607086.1
1500254	Bacillota	Bacilli	Bacillales	Paenibacillaceae	Aneurinibacillus soli	WP_096465520.1	WP_096465518.1
1500254	Bacillota	Bacilli	Bacillales	Paenibacillaceae	Aneurinibacillus soli	WP_146226537.1	WP_096465921.1
1465	Bacillota	Bacilli	Bacillales	Paenibacillaceae	Brevibacillus laterosporus			WP_119734889.1	WP_119734890.1
1280	Bacillota	Bacilli	Bacillales	Staphylococcaceae	Staphylococcus aureus			WP_077444068.1	WP_077444070.1
2026	Bacillota	Bacilli	Bacillales	Thermoactinomycetaceae	Thermoactinomyces vulgaris	WP_037995795.1	WP_037995798.1
2026	Bacillota	Bacilli	Bacillales	Thermoactinomycetaceae	Thermoactinomyces vulgaris	WP_037998222.1	WP_049720743.1
2751	Bacillota	Bacilli	Lactobacillales	Carnobacteriaceae	Carnobacterium maltaromaticum	WP_015075324.1	WP_015075323.1
1352	Bacillota	Bacilli	Lactobacillales	Enterococcaceae	Enterococcus faecium			WP_010730992.1	WP_010729838.1
1352	Bacillota	Bacilli	Lactobacillales	Enterococcaceae	Enterococcus faecium	WP_023043066.1	WP_016295837.1
1235801	Bacillota	Bacilli	Lactobacillales	Lactobacillaceae	Ligilactobacillus murinus	WP_004047781.1	WP_039935991.1
1613	Bacillota	Bacilli	Lactobacillales	Lactobacillaceae	Limosilactobacillus fermentum			WP_075667789.1	WP_075667788.1
1359	Bacillota	Bacilli	Lactobacillales	Streptococcaceae	Lactococcus cremoris			WP_063280593.1	WP_063280592.1
1358	Bacillota	Bacilli	Lactobacillales	Streptococcaceae	Lactococcus lactis	WP_201248098.1	WP_058203152.1
1502	Bacillota	Clostridia	Eubacteriales	Clostridiaceae	Clostridium perfringens			WP_211935966.1	WP_003452767.1
1970093	Bacillota	Clostridia	Eubacteriales	Clostridiaceae	Clostridium sp. 001	WP_217301927.1	WP_217301928.1
1970093	Bacillota	Clostridia	Eubacteriales	Clostridiaceae	Clostridium sp. 001	WP_217302244.1	WP_217302245.1
1970093	Bacillota	Clostridia	Eubacteriales	Clostridiaceae	Clostridium sp. 001	WP_217302448.1	WP_217302447.1
767817	Bacillota	Clostridia	Eubacteriales	Desulfallaceae	Desulfoscipio gibsoniae	WP_006520261.1	WP_006520260.1
1147129	Bacillota	Clostridia	Eubacteriales	Desulfitobacteriaceae	Dehalobacter sp. DCA	WP_015042591.1	WP_015042592.1
1147129	Bacillota	Clostridia	Eubacteriales	Desulfitobacteriaceae	Dehalobacter sp. DCA	WP_015043424.1	WP_041226370.1
39496	Bacillota	Clostridia	Eubacteriales	Eubacteriaceae	Eubacterium ventriosum	WP_005362001.1	WP_005362003.1
39496	Bacillota	Clostridia	Eubacteriales	Eubacteriaceae	Eubacterium ventriosum	WP_040446920.1	WP_005362322.1
697329	Bacillota	Clostridia	Eubacteriales	Oscillospiraceae	Ruminococcus albus	WP_013497799.1	WP_013497800.1
697329	Bacillota	Clostridia	Eubacteriales	Oscillospiraceae	Ruminococcus albus	WP_013498929.1	WP_013498928.1
2714353	Bacillota	Clostridia	Eubacteriales	Oscillospiraceae	Vescimonas fastidiosa			WP_212822166.1	WP_212822167.1
1833852	Bacillota	Clostridia	Eubacteriales	Peptococcaceae	Desulforamulus ferrireducens	WP_238457853.1	WP_077713362.1
292459	Bacillota	Clostridia	Eubacteriales	Symbiobacteriaceae	Symbiobacterium thermophilum	WP_011197399.1	WP_011197398.1
2382161	Bacillota	Clostridia	Halanaerobiales	Halanaerobiaceae	Halocella sp. SP3-1	WP_125991167.1	WP_125991166.1
748449	Bacillota	Clostridia	Halanaerobiales	Halobacteroidaceae	Halobacteroides halobius	WP_015325793.1	WP_015325792.1
748449	Bacillota	Clostridia	Halanaerobiales	Halobacteroidaceae	Halobacteroides halobius	WP_015326256.1	WP_015326255.1
515622	Bacillota	Clostridia	Lachnospirales	Lachnospiraceae	Butyrivibrio proteoclasticus			WP_013282879.1	WP_013282878.1
301301	Bacillota	Clostridia	Lachnospirales	Lachnospiraceae	Roseburia hominis	WP_014080779.1	WP_014080780.1
301301	Bacillota	Clostridia	Lachnospirales	Lachnospiraceae	Roseburia hominis	WP_014081288.1	WP_005603533.1
1185412	Bacillota	Clostridia	Lachnospirales	Vallitaleaceae	Vallitalea guaymasensis	WP_212692500.1	WP_212692499.1
2138101	Bacillota	Clostridia	Moorellales	Moorellaceae	Moorella sp. Hama-1	WP_109206279.1	WP_053104303.1
457570	Bacillota	Clostridia	Natranaerobiales	Natranaerobiaceae	Natranaerobius thermophilus	WP_012446843.1	WP_012446844.1
457570	Bacillota	Clostridia	Natranaerobiales	Natranaerobiaceae	Natranaerobius thermophilus	WP_012448769.1	WP_012448770.1
457570	Bacillota	Clostridia	Natranaerobiales	Natranaerobiaceae	Natranaerobius thermophilus	WP_148206872.1	WP_012449064.1
293826	Bacillota	Clostridia	Peptostreptococcales	Natronincolaceae	Alkaliphilus metalliredigens	WP_157047284.1	WP_012064619.1
2731219	Bacillota	Clostridia	Peptostreptococcales	Natronincolaceae	Alkaliphilus sp. B6464			WP_212382572.1	WP_212382570.1
2731219	Bacillota	Clostridia	Peptostreptococcales	Natronincolaceae	Alkaliphilus sp. B6464			WP_212382634.1	WP_212382635.1
699034	Bacillota	Clostridia	Peptostreptococcales	Peptostreptococcaceae	Clostridioides difficile			WP_009894417.1	WP_003428606.1
3003601	Bacillota	Clostridia	Peptostreptococcales	Peptostreptococcaceae	Peptostreptococcus equinus	WP_269311532.1	WP_269311533.1
1424294	Bacillota	Clostridia	Peptostreptococcales	Thermotaleaceae	Geosporobacter ferrireducens	WP_069973921.1	WP_069973920.1
1089553	Bacillota	Clostridia	Thermoanaerobacterales	Thermoanaerobacteraceae	Thermacetogenium phaeum	WP_012281338.1	WP_012281337.1
1094508	Bacillota	Clostridia	Thermoanaerobacterales	Thermoanaerobacteraceae	Thermoanaerobacterium saccharolyticum			WP_014759626.1	WP_014759627.1
102148	Bacillota	Erysipelotrichia	Erysipelotrichales	Erysipelotrichaceae	Solobacterium moorei	WP_051241056.1	WP_037404350.1
1884263	Bacillota	Negativicutes	Selenomonadales	Selenomonadaceae	Selenomonas sp. oral taxon 920			WP_069181661.1	WP_069181660.1
1930071	Bacillota	Negativicutes	Selenomonadales	Sporomusaceae	Methylomusa anaerophila	WP_126309306.1	WP_126309307.1
485918	Bacteroidota	Chitinophagia	Chitinophagales	Chitinophagaceae	Chitinophaga pinensis	WP_012791583.1	WP_052306838.1
880070	Bacteroidota	Cytophagia	Cytophagales	Cyclobacteriaceae	Cyclobacterium marinum	WP_262485333.1	WP_014018880.1
333140	Bacteroidota	Cytophagia	Cytophagales	Roseivirgaceae	Roseivirga spongicola	WP_068222346.1	WP_068222349.1
28454	Bacteroidota	Sphingobacteriia	Sphingobacteriales	Sphingobacteriaceae	Sphingobacterium multivorum	WP_201666797.1	WP_201666796.1
760142	Campylobacterota	Desulfurellia	Desulfurellales	Hippeaceae	Hippea maritima	WP_013681690.1	WP_013681689.1
1355374	Campylobacterota	Epsilonproteobacteria	Campylobacterales	Arcobacteraceae	Aliarcobacter lanthieri	WP_026807714.1	WP_026807715.1
201	Campylobacterota	Epsilonproteobacteria	Campylobacterales	Campylobacteraceae	Campylobacter lari	WP_214100868.1	WP_338816008.1
1660079	Campylobacterota	Epsilonproteobacteria	Campylobacterales	Campylobacteraceae	Campylobacter sp. RM12651			WP_239803797.1	WP_239803796.1
2706014	Campylobacterota	Epsilonproteobacteria	Nautiliales	Nitratiruptoraceae	Nitrosophilus labii			WP_187648677.1	WP_187648676.1
316274	Chloroflexota	Chloroflexia	Herpetosiphonales	Herpetosiphonaceae	Herpetosiphon aurantiacus	WP_012188231.1	WP_041303989.1
653733	Chrysiogenota	Chrysiogenia	Chrysiogenales	Chrysiogenaceae	Desulfurispirillum indicum	WP_013506057.1	WP_013506058.1
639282	Deferribacterota	Deferribacteres	Deferribacterales	Deferribacteraceae	Deferribacter desulfuricans			WP_013009064.1	WP_013009065.1
1162668	Nitrospirota	Nitrospiria	Nitrospirales	Nitrospiraceae	Leptospirillum ferrooxidans	WP_014448787.1	WP_041773970.1
990288	Pseudomonadota	Acidithiobacillia	Acidithiobacillales	Acidithiobacillaceae	Acidithiobacillus caldus	WP_014003175.1	WP_014003174.1
62140	Pseudomonadota	Alphaproteobacteria	Acetobacterales	Acidocellaceae	Acidiphilium multivorum			WP_241419950.1	WP_241419951.1
1842539	Pseudomonadota	Alphaproteobacteria	Hyphomicrobiales	Boseaceae	Bosea sp. RAC05			WP_069052375.1	WP_069052374.1
272630	Pseudomonadota	Alphaproteobacteria	Hyphomicrobiales	Methylobacteriaceae	Methylorubrum extorquens			WP_012753547.1	WP_012753546.1
2528964	Pseudomonadota	Alphaproteobacteria	Hyphomicrobiales	Xanthobacteraceae	Xanthobacter dioxanivorans			WP_203196960.1	WP_203196959.1
286727	Pseudomonadota	Alphaproteobacteria	Rhodospirillales	Azospirillaceae	Azospirillum oryzae			WP_109155274.1	NA
1123366	Pseudomonadota	Alphaproteobacteria	Rhodospirillales	Thalassospiraceae	Thalassospira xiamenensis			WP_007091000.1	WP_007091001.1
32002	Pseudomonadota	Betaproteobacteria	Burkholderiales	Alcaligenaceae	Achromobacter denitrificans	WP_175154772.1	WP_219990830.1
463014	Pseudomonadota	Betaproteobacteria	Burkholderiales	Alcaligenaceae	Bordetella flabilis			WP_066665834.1	WP_157122571.1
152480	Pseudomonadota	Betaproteobacteria	Burkholderiales	Burkholderiaceae	Burkholderia ambifaria			WP_176091243.1	WP_229083800.1
2571746	Pseudomonadota	Betaproteobacteria	Burkholderiales	Burkholderiaceae	Trinickia violacea	WP_137337301.1	WP_137337302.1
742013	Pseudomonadota	Betaproteobacteria	Burkholderiales	Comamonadaceae	Delftia sp. Cs1-4	WP_013801388.1	WP_157158255.1
742013	Pseudomonadota	Betaproteobacteria	Burkholderiales	Comamonadaceae	Delftia sp. Cs1-4	WP_013801390.1	WP_013801391.1
207745	Pseudomonadota	Betaproteobacteria	Burkholderiales	Comamonadaceae	Variovorax sp. WDL1			WP_068684724.1	WP_068684726.1
1537274	Pseudomonadota	Betaproteobacteria	Burkholderiales	Oxalobacteraceae	Janthinobacterium sp. HH102			WP_070225064.1	WP_139143890.1
2590869	Pseudomonadota	Betaproteobacteria	Burkholderiales	Oxalobacteraceae	Janthinobacterium tructae	WP_141169597.1	WP_141169598.1
420662	Pseudomonadota	Betaproteobacteria	Burkholderiales	Sphaerotilaceae	Methylibium petroleiphilum			WP_011831511.1	WP_148211105.1
2914710	Pseudomonadota	Betaproteobacteria	Burkholderiales	Sphaerotilaceae	Sphaerotilus microaerophilus	WP_251969296.1	WP_251969295.1
2914710	Pseudomonadota	Betaproteobacteria	Burkholderiales	Sphaerotilaceae	Sphaerotilus microaerophilus	WP_251969463.1	WP_251969462.1
416213	Pseudomonadota	Betaproteobacteria	Ferrovales	Ferrovaceae	Ferrovum myxofaciens	WP_062188485.1	WP_273145340.1
2877939	Pseudomonadota	Betaproteobacteria	Neisseriales	Chromobacteriaceae	Vogesella sp. XCS3			WP_227305497.1	WP_227305825.1
2067065	Pseudomonadota	Betaproteobacteria	Neisseriales	Neisseriaceae	Aquella oligotrophica	WP_102951337.1	WP_102951336.1
2211108	Pseudomonadota	Betaproteobacteria	Nitrosomonadales	Sterolibacteriaceae	Sulfuricystis multivorans			WP_172600127.1	WP_126448077.1
1223802	Pseudomonadota	Betaproteobacteria	Nitrosomonadales	Sterolibacteriaceae	Sulfuritalea hydrogenivorans	WP_041098852.1	WP_171817348.1
171865	Pseudomonadota	Betaproteobacteria	Nitrosomonadales	Sulfuricellaceae	Sulfuriferula plumbiphila	WP_147072078.1	WP_147072080.1
76114	Pseudomonadota	Betaproteobacteria	Rhodocyclales	Rhodocyclaceae	Aromatoleum aromaticum			WP_011254894.1	WP_011254893.1
2811415	Pseudomonadota	Betaproteobacteria	Rhodocyclales	Rhodocyclaceae	Niveibacterium microcysteis	WP_206255501.1	WP_206255499.1
1675686	Pseudomonadota	Gammaproteobacteria	Acidiferrobacterales	Acidiferrobacteraceae	Sulfurifustis variabilis	WP_096462197.1	WP_096462198.1
197700	Pseudomonadota	Gammaproteobacteria	Aeromonadales	Aeromonadaceae	Aeromonas salmonicida			WP_073536801.1	WP_073536799.1
654	Pseudomonadota	Gammaproteobacteria	Aeromonadales	Aeromonadaceae	Aeromonas veronii	WP_103252105.1	WP_234887715.1
2961619	Pseudomonadota	Gammaproteobacteria	Alteromonadales	Alteromonadaceae	Alkalimarinus alittae	WP_265045906.1	WP_265045905.1
1004786	Pseudomonadota	Gammaproteobacteria	Alteromonadales	Alteromonadaceae	Alteromonas mediterranea			WP_015068589.1	WP_015068588.1
2583805	Pseudomonadota	Gammaproteobacteria	Alteromonadales	Colwelliaceae	Colwellia sp. M166	WP_257171399.1	WP_008845653.1
550540	Pseudomonadota	Gammaproteobacteria	Alteromonadales	Ferrimonadaceae	Ferrimonas balearica	WP_013344442.1	WP_013344441.1
2810196	Pseudomonadota	Gammaproteobacteria	Alteromonadales	Pseudoalteromonadaceae	Pseudoalteromonas sp. JC3	WP_000497807.1	WP_001995600.1
357804	Pseudomonadota	Gammaproteobacteria	Alteromonadales	Psychromonadaceae	Psychromonas ingrahamii	WP_011771792.1	WP_011771791.1
2989725	Pseudomonadota	Gammaproteobacteria	Alteromonadales	Shewanellaceae	Shewanella sp. JNE10-2	WP_000497805.1	WP_002026338.1
332186	Pseudomonadota	Gammaproteobacteria	Alteromonadales	Shewanellaceae	Shewanella xiamenensis			WP_140906551.1	WP_011711605.1
2731756	Pseudomonadota	Gammaproteobacteria	Cellvibrionales	Cellvibrionaceae	Teredinibacter purpureus			WP_052692306.1	WP_162926482.1
553982	Pseudomonadota	Gammaproteobacteria	Chromatiales	Chromatiaceae	Allochromatium tepidum			WP_213382161.1	WP_213382158.1
1442136	Pseudomonadota	Gammaproteobacteria	Chromatiales	Ectothiorhodospiraceae	Ectothiorhodospira sp. BSL-9	WP_063463922.1	WP_063463921.1
562	Pseudomonadota	Gammaproteobacteria	Enterobacterales	Enterobacteriaceae	Escherichia coli	WP_000686524.1	WP_000211272.1
562	Pseudomonadota	Gammaproteobacteria	Enterobacterales	Enterobacteriaceae	Escherichia coli	WP_052921327.1	WP_052921326.1
573	Pseudomonadota	Gammaproteobacteria	Enterobacterales	Enterobacteriaceae	Klebsiella pneumoniae			WP_000688519.1	WP_001278818.1
1484158	Pseudomonadota	Gammaproteobacteria	Enterobacterales	Erwiniaceae	Pantoea sp. PSNIH1			WP_082032678.1	WP_022652355.1
1263550	Pseudomonadota	Gammaproteobacteria	Enterobacterales	Hafniaceae	Edwardsiella piscicida			WP_236893503.1	WP_236893501.1
569	Pseudomonadota	Gammaproteobacteria	Enterobacterales	Hafniaceae	Hafnia alvei	WP_025798278.1	WP_096388531.1
529507	Pseudomonadota	Gammaproteobacteria	Enterobacterales	Morganellaceae	Proteus mirabilis	WP_012368402.1	WP_162097663.1
626774	Pseudomonadota	Gammaproteobacteria	Enterobacterales	Morganellaceae	Proteus terrae			WP_125894518.1	WP_223674040.1
568768	Pseudomonadota	Gammaproteobacteria	Enterobacterales	Pectobacteriaceae	Dickeya poaceiphila	WP_042869031.1	WP_050569410.1
29471	Pseudomonadota	Gammaproteobacteria	Enterobacterales	Pectobacteriaceae	Pectobacterium atrosepticum			WP_039310692.1	WP_039310688.1
41202	Pseudomonadota	Gammaproteobacteria	Enterobacterales	Yersiniaceae	Ewingella americana			WP_185690577.1	WP_236942845.1
2607663	Pseudomonadota	Gammaproteobacteria	Enterobacterales	Yersiniaceae	Yersinia canariae	WP_050073140.1	WP_050073137.1
611301	Pseudomonadota	Gammaproteobacteria	Lysobacterales	Lysobacteraceae	Xanthomonas citri			WP_046935206.1	WP_046932285.1
2021234	Pseudomonadota	Gammaproteobacteria	Lysobacterales	Rhodanobacteraceae	Ahniella affigens			WP_106894211.1	WP_146152107.1
414	Pseudomonadota	Gammaproteobacteria	Methylococcales	Methylococcaceae	Methylococcus capsulatus	WP_218796904.1	WP_218796902.1
702114	Pseudomonadota	Gammaproteobacteria	Methylococcales	Methylococcaceae	Methylomonas koyamae			WP_054759623.1	WP_054759612.1
2563897	Pseudomonadota	Gammaproteobacteria	Moraxellales	Moraxellaceae	Acinetobacter sp. 10FS3-1			WP_163146718.1	WP_163146719.1
2806210	Pseudomonadota	Gammaproteobacteria	Nevskiales	Nevskiaceae	Flagellatimonas centrodinii			WP_228350111.1	WP_228350112.1
2698684	Pseudomonadota	Gammaproteobacteria	Nevskiales	Nevskiaceae	Sinimarinibacterium sp. NLF-5-8	WP_162076910.1	WP_162076909.1
1504981	Pseudomonadota	Gammaproteobacteria	Oceanospirillales	Halomonadaceae	Halomonas sp. KO116			WP_035564283.1	WP_035564286.1
715	Pseudomonadota	Gammaproteobacteria	Pasteurellales	Pasteurellaceae	Actinobacillus pleuropneumoniae	WP_014703154.1	WP_039847056.1
1420917	Pseudomonadota	Gammaproteobacteria	Pseudomonadales	Marinobacteraceae	Marinobacter salarius			WP_085682166.1	WP_085682167.1
303	Pseudomonadota	Gammaproteobacteria	Pseudomonadales	Pseudomonadaceae	Pseudomonas putida			WP_212628630.1	WP_212628631.1
754477	Pseudomonadota	Gammaproteobacteria	Thiotrichales	Piscirickettsiaceae	Methylophaga frappieri	WP_014703154.1	WP_039847056.1
663	Pseudomonadota	Gammaproteobacteria	Vibrionales	Vibrionaceae	Vibrio alginolyticus			WP_025767569.1	WP_086048478.1
663	Pseudomonadota	Gammaproteobacteria	Vibrionales	Vibrionaceae	Vibrio alginolyticus	WP_172567282.1	WP_172566873.1
146919	Rhodothermota	Rhodothermia	Rhodothermales	Salinibacteraceae	Salinibacter ruber	WP_103017079.1	WP_112904660.1
218208	Thermodesulfobacteriota	Desulfobacteria	Desulfobacterales	Desulfatibacillaceae	Desulfatibacillum aliphaticivorans	WP_015949686.1	WP_015949687.1
240139	Thermodesulfobacteriota	Desulfobacteria	Desulfobacterales	Desulfobacteraceae	uncultured Desulfobacter sp.	WP_320042868.1	WP_320042867.1
45656	Thermodesulfobacteriota	Desulfobacteria	Desulfobacterales	Desulfococcaceae	Desulfonema limicola	WP_207689598.1	WP_207689597.1
45656	Thermodesulfobacteriota	Desulfobacteria	Desulfobacterales	Desulfococcaceae	Desulfonema limicola	WP_207689619.1	WP_207689618.1
45656	Thermodesulfobacteriota	Desulfobacteria	Desulfobacterales	Desulfococcaceae	Desulfonema limicola	WP_207690269.1	WP_207690268.1
45656	Thermodesulfobacteriota	Desulfobacteria	Desulfobacterales	Desulfococcaceae	Desulfonema limicola	WP_207690508.1	WP_207690507.1
45656	Thermodesulfobacteriota	Desulfobacteria	Desulfobacterales	Desulfococcaceae	Desulfonema limicola	WP_207690512.1	WP_207690511.1
2752305	Thermodesulfobacteriota	Desulfobacteria	Desulfobacterales	Desulfosarcinaceae	Desulfosarcina ovata	WP_155308966.1	WP_155308967.1
2752305	Thermodesulfobacteriota	Desulfobacteria	Desulfobacterales	Desulfosarcinaceae	Desulfosarcina ovata	WP_162458814.1	WP_155308967.1
2795000	Thermodesulfobacteriota	Desulfovibrionia	Desulfovibrionales	Desulfovibrionaceae	Maridesulfovibrio sp.	WP_320176126.1	WP_320176125.1
2802975	Thermodesulfobacteriota	Desulfuromonadia	Desulfuromonadales	Desulfuromonadaceae	Desulfuromonas versatilis	WP_221252109.1	WP_221252110.1
338966	Thermodesulfobacteriota	Desulfuromonadia	Desulfuromonadales	Desulfuromonadaceae	Pelobacter propionicus			WP_049759860.1	WP_041533023.1
483547	Thermodesulfobacteriota	Desulfuromonadia	Desulfuromonadales	Geoalkalibacteraceae	Geoalkalibacter subterraneus			WP_040202812.1	WP_144402107.1
398767	Thermodesulfobacteriota	Desulfuromonadia	Geobacterales	Geobacteraceae	Trichlorobacter lovleyi	WP_012468413.1	WP_012468412.1
667014	Thermodesulfobacteriota	Thermodesulfobacteria	Thermodesulfobacteriales	Thermodesulfatatoraceae	Thermodesulfatator indicus	WP_013908519.1	WP_013908518.1
667014	Thermodesulfobacteriota	Thermodesulfobacteria	Thermodesulfobacteriales	Thermodesulfatatoraceae	Thermodesulfatator indicus			WP_013908519.1	WP_013908518.1
