## Supplementary File 3 for "Repurposing of a DNA segregation machinery into a cytoskeletal system controlling cell shape"

### Sheet: MinC
taxid	phylum	class	order	family	species	protid	protein_length
329726	Cyanobacteriota	Cyanophyceae	Acaryochloridales	Acaryochloridaceae	Acaryochloris marina	ABW29620.1	271
2740837	Cyanobacteriota	Cyanophyceae	Acaryochloridales	Acaryochloridaceae	Acaryochloris sp. 'Moss Beach'	UJB68619.1	271
1917166	Cyanobacteriota	Cyanophyceae	Acaryochloridales	Thermosynechococcaceae	Parathermosynechococcus lividus	ATS19610.1	255
2937792	Cyanobacteriota	Cyanophyceae	Acaryochloridales	Thermosynechococcaceae	Thermosynechococcus sp. B1	WJI27217.1	262
3074092	Cyanobacteriota	Cyanophyceae	Acaryochloridales	Thermosynechococcaceae	Thermosynechococcus sp. GLH187	WNC43959.1	262
3058430	Cyanobacteriota	Cyanophyceae	Acaryochloridales	Thermosynechococcaceae	Thermosynechococcus sp. HY596	WKT84334.1	262
3074085	Cyanobacteriota	Cyanophyceae	Acaryochloridales	Thermosynechococcaceae	Thermosynechococcus sp. PP555	WNC26201.1	262
197221	Cyanobacteriota	Cyanophyceae	Acaryochloridales	Thermosynechococcaceae	Thermosynechococcus vestitus	BAC09568.1	266
1453429	Cyanobacteriota	Cyanophyceae	Chroococcales	Aphanothecaceae	Candidatus Atelocyanobacterium thalassa	ADB95090.1	271
43989	Cyanobacteriota	Cyanophyceae	Chroococcales	Aphanothecaceae	Crocosphaera subtropica	ACB51824.1	272
65393	Cyanobacteriota	Cyanophyceae	Chroococcales	Aphanothecaceae	Gloeothece citriformis	ACK71422.1	269
497965	Cyanobacteriota	Cyanophyceae	Chroococcales	Aphanothecaceae	Gloeothece verrucosa	ADN12454.1	266
41431	Cyanobacteriota	Cyanophyceae	Chroococcales	Aphanothecaceae	Rippkaea orientalis	ACK67319.1	273
2005460	Cyanobacteriota	Cyanophyceae	Chroococcales	Chroococcaceae	Chondrocystis sp. NIES-4102	BAZ46795.1	279
1173026	Cyanobacteriota	Cyanophyceae	Chroococcales	Chroococcaceae	Gloeocapsa sp. PCC 7428	AFZ33275.1	263
2859516	Cyanobacteriota	Cyanophyceae	Chroococcales	Chroococcaceae	Gloeocapsopsis dulcis	WNN91174.1	262
111781	Cyanobacteriota	Cyanophyceae	Chroococcales	Geminocystaceae	[Leptolyngbya] sp. PCC 7376	AFY40402.1	294
1827144	Cyanobacteriota	Cyanophyceae	Chroococcales	Geminocystaceae	[Synechococcus] sp. NIES-970	BAW96420.1	284
755178	Cyanobacteriota	Cyanophyceae	Chroococcales	Geminocystaceae	Cyanobacterium aponinum	AFZ53398.1	274
755178	Cyanobacteriota	Cyanophyceae	Chroococcales	Geminocystaceae	Cyanobacterium aponinum	AFZ53398.1	274
2878255	Cyanobacteriota	Cyanophyceae	Chroococcales	Geminocystaceae	Cyanobacterium sp. Dongsha4	WVL01384.1	274
2054282	Cyanobacteriota	Cyanophyceae	Chroococcales	Geminocystaceae	Cyanobacterium sp. HL-69	AUC61908.1	314
292563	Cyanobacteriota	Cyanophyceae	Chroococcales	Geminocystaceae	Cyanobacterium stanieri	AFZ46739.1	302
1615909	Cyanobacteriota	Cyanophyceae	Chroococcales	Geminocystaceae	Geminocystis sp. NIES-3708	BAQ61934.1	272
1617448	Cyanobacteriota	Cyanophyceae	Chroococcales	Geminocystaceae	Geminocystis sp. NIES-3709	BAQ64582.1	267
32049	Cyanobacteriota	Cyanophyceae	Chroococcales	Geminocystaceae	Picosynechococcus sp. PCC 7002	ACA98520.1	306
195498	Cyanobacteriota	Cyanophyceae	Chroococcales	Geminocystaceae	Picosynechococcus sp. PCC 7117	ANV86454.1	306
195248	Cyanobacteriota	Cyanophyceae	Chroococcales	Geminocystaceae	Picosynechococcus sp. PCC 8807	ANV91808.1	261
522448	Cyanobacteriota	Cyanophyceae	Chroococcales	Halothecacae	Euhalothece natronophila	QDZ39019.1	257
65093	Cyanobacteriota	Cyanophyceae	Chroococcales	Halothecacae	Halothece sp. PCC 7418	AFZ43785.1	258
267872	Cyanobacteriota	Cyanophyceae	Chroococcales	Microcystaceae	Microcystis aeruginosa	WKX62415.1	275
1638788	Cyanobacteriota	Cyanophyceae	Chroococcales	Microcystaceae	Microcystis panniformis	AKV70413.1	275
1967666	Cyanobacteriota	Cyanophyceae	Chroococcales	Microcystaceae	Microcystis sp. MC19	AVQ71726.1	275
213615	Cyanobacteriota	Cyanophyceae	Chroococcales	Microcystaceae	Microcystis viridis	BBH38849.1	277
2653189	Cyanobacteriota	Cyanophyceae	Chroococcidiopsidales	Chroococcidiopsidaceae	Chroococcidiopsis sp. CCNUC1	URD52168.1	263
251229	Cyanobacteriota	Cyanophyceae	Chroococcidiopsidales	Chroococcidiopsidaceae	Chroococcidiopsis thermalis	AFY87290.1	263
1173027	Cyanobacteriota	Cyanophyceae	Coleofasciculales	Coleofasciculaceae	Allocoleopsis franciscana	AFZ19065.1	283
1173025	Cyanobacteriota	Cyanophyceae	Geitlerinematales	Geitlerinemataceae	Geitlerinema sp. PCC 7407	AFY67947.1	268
1183438	Cyanobacteriota	Cyanophyceae	Gloeobacterales	Gloeobacteraceae	Gloeobacter kilaueensis	AGY60320.1	237
1183438	Cyanobacteriota	Cyanophyceae	Gloeobacterales	Gloeobacteraceae	Gloeobacter kilaueensis	AGY60320.1	237
2781736	Cyanobacteriota	Cyanophyceae	Gloeobacterales	Gloeobacteraceae	Gloeobacter morelensis	UFP94795.1	259
251221	Cyanobacteriota	Cyanophyceae	Gloeobacterales	Gloeobacteraceae	Gloeobacter violaceus	BAC89933.1	278
2898145	Cyanobacteriota	Cyanophyceae	Gloeomargaritales		Gloeomargaritales cyanobacterium VI4D9	WAS04760.1	225
1173022	Cyanobacteriota	Cyanophyceae	Gomontiellales	Gomontiellaceae	Crinalium epipsammum	AFZ13018.1	263
1173022	Cyanobacteriota	Cyanophyceae	Gomontiellales	Gomontiellaceae	Crinalium epipsammum	AFZ13018.1	263
2653194	Cyanobacteriota	Cyanophyceae	Leptolyngbyales	Leptolyngbyaceae	Kovacikia minuta	UBF29386.1	268
2835870	Cyanobacteriota	Cyanophyceae	Leptolyngbyales	Leptolyngbyaceae	Leptodesmis sichuanensis	UIE36859.1	292
411966	Cyanobacteriota	Cyanophyceae	Leptolyngbyales	Leptolyngbyaceae	Leptolyngbya boryana	BAS56644.1	319
1115757	Cyanobacteriota	Cyanophyceae	Leptolyngbyales	Leptolyngbyaceae	Leptolyngbya sp. BL0902	QQE66457.1	341
1752064	Cyanobacteriota	Cyanophyceae	Leptolyngbyales	Leptolyngbyaceae	Leptolyngbya sp. NIES-3755	BAU11733.1	287
1080068	Cyanobacteriota	Cyanophyceae	Leptolyngbyales	Leptolyngbyaceae	Leptolyngbya sp. O-77	BAU43946.1	265
2016068	Cyanobacteriota	Cyanophyceae	Leptolyngbyales	Leptolyngbyaceae	Leptothermofonsia sichuanensis	QZZ19280.1	264
2016064	Cyanobacteriota	Cyanophyceae	Leptolyngbyales	Trichocoleusaceae	Trichothermofontia sichuanensis	UZQ53254.1	328
1641165	Cyanobacteriota	Cyanophyceae	Nodosilineales	Nodosilineaceae	Halomicronema hongdechloris	ASC72307.1	279
2723857	Cyanobacteriota	Cyanophyceae	Nostocales	Aphanizomenonaceae	Aphanizomenon flos-aquae	QSV74342.1	304
2666332	Cyanobacteriota	Cyanophyceae	Nostocales	Aphanizomenonaceae	Cylindrospermopsis curvispora	QNP29284.1	293
315271	Cyanobacteriota	Cyanophyceae	Nostocales	Aphanizomenonaceae	Dolichospermum flos-aquae	QJB47001.1	343
747523	Cyanobacteriota	Cyanophyceae	Nostocales	Aphanizomenonaceae	Dolichospermum heterosporum	UUO16998.1	393
2529119	Cyanobacteriota	Cyanophyceae	Nostocales	Aphanizomenonaceae	Dolichospermum sp. DET69	QSX66473.1	391
2717873	Cyanobacteriota	Cyanophyceae	Nostocales	Aphanizomenonaceae	Dolichospermum sp. LBC05a	QSV61294.1	343
2717876	Cyanobacteriota	Cyanophyceae	Nostocales	Aphanizomenonaceae	Dolichospermum sp. UKL201	QSV56888.1	343
2761619	Cyanobacteriota	Cyanophyceae	Nostocales	Aphanizomenonaceae	Nodularia sphaerocarpa	ULP71168.1	345
1914872	Cyanobacteriota	Cyanophyceae	Nostocales	Aphanizomenonaceae	Nodularia spumigena	AVZ30890.1	345
1337936	Cyanobacteriota	Cyanophyceae	Nostocales	Calotrichaceae	Calothrix sp. 336/3	AKG20203.1	325
1954171	Cyanobacteriota	Cyanophyceae	Nostocales	Calotrichaceae	Calothrix sp. NIES-2098	BAY13258.1	358
2005469	Cyanobacteriota	Cyanophyceae	Nostocales	Calotrichaceae	Calothrix sp. NIES-4071	BAZ13125.1	487
1170562	Cyanobacteriota	Cyanophyceae	Nostocales	Calotrichaceae	Calothrix sp. PCC 6303	AFZ02776.1	453
2853227	Cyanobacteriota	Cyanophyceae	Nostocales	Calotrichaceae	Calothrix sp. PCC 7716	BDA70635.1	465
1191	Cyanobacteriota	Cyanophyceae	Nostocales	Hapalosiphonaceae	Fischerella sp.	BCX06269.1	269
1752063	Cyanobacteriota	Cyanophyceae	Nostocales	Hapalosiphonaceae	Fischerella sp. NIES-3754	BAU08803.1	358
272123	Cyanobacteriota	Cyanophyceae	Nostocales	Nostocaceae	Anabaena cylindrica	AFZ56512.1	355
46234	Cyanobacteriota	Cyanophyceae	Nostocales	Nostocaceae	Anabaena sp. 90	AFW94434.1	392
1647413	Cyanobacteriota	Cyanophyceae	Nostocales	Nostocaceae	Anabaena sp. WA102	ALB43586.1	344
2490939	Cyanobacteriota	Cyanophyceae	Nostocales	Nostocaceae	Anabaena sp. YBS01	QFZ15834.1	297
1539056	Cyanobacteriota	Cyanophyceae	Nostocales	Nostocaceae	Halotia branconii	WGV28591.1	345
1472755	Cyanobacteriota	Cyanophyceae	Nostocales	Nostocaceae	Nostoc edaphicum	QMS88624.1	346
2038116	Cyanobacteriota	Cyanophyceae	Nostocales	Nostocaceae	Nostoc flagelliforme	AUB39345.1	346
63737	Cyanobacteriota	Cyanophyceae	Nostocales	Nostocaceae	Nostoc punctiforme	ACC82037.1	362
103690	Cyanobacteriota	Cyanophyceae	Nostocales	Nostocaceae	Nostoc sp. PCC 7120 = FACHB-418	BAB75154.1	366
1357546	Cyanobacteriota	Cyanophyceae	Nostocales	Nostocaceae	Richelia sinica	QXE22368.1	377
551115	Cyanobacteriota	Cyanophyceae	Nostocales	Nostocaceae	Trichormus azollae	ADI64063.1	344
375899	Cyanobacteriota	Cyanophyceae	Nostocales	Nostocaceae	Trichormus variabilis	QHD83333.1	297
373994	Cyanobacteriota	Cyanophyceae	Nostocales	Rivulariaceae	Rivularia sp. PCC 7116	AFY55035.1	397
1188	Cyanobacteriota	Cyanophyceae	Nostocales	Tolypothrichaceae	Tolypothrix sp. PCC 7601	UYD37689.1	351
2596898	Cyanobacteriota	Cyanophyceae	Nostocales	Tolypothrichaceae	Tolypothrix sp. PCC 7712	UYD29868.1	351
2099387	Cyanobacteriota	Cyanophyceae	Nostocales	Tolypothrichaceae	Tolypothrix sp. PCC 7910	QIR41555.1	340
1940762	Cyanobacteriota	Cyanophyceae	Nostocales		Nostocales cyanobacterium HT-58-2	ARV62889.1	360
2016057	Cyanobacteriota	Cyanophyceae	Oculatellales	Oculatellaceae	Thermocoleostomius sinensis	WAL62090.1	250
2737172	Cyanobacteriota	Cyanophyceae	Oculatellales	Oculatellaceae	Thermoleptolyngbya sichuanensis	QKD82851.1	265
696747	Cyanobacteriota	Cyanophyceae	Oscillatoriales	Microcoleaceae	Arthrospira platensis	BDT13328.1	268
147317	Cyanobacteriota	Cyanophyceae	Oscillatoriales	Microcoleaceae	Arthrospira sp. PCC 9108	QQW31686.1	268
1160	Cyanobacteriota	Cyanophyceae	Oscillatoriales	Microcoleaceae	Planktothrix agardhii	CAD5969365.1	277
132604	Cyanobacteriota	Cyanophyceae	Oscillatoriales	Microcoleaceae	Planktothrix pseudagardhii	CAD5965600.1	273
329571	Cyanobacteriota	Cyanophyceae	Oscillatoriales	Microcoleaceae	Planktothrix rubescens	CAD5964220.1	275
3078749	Cyanobacteriota	Cyanophyceae	Oscillatoriales	Microcoleaceae	Planktothrix sp. GU0601_MAG3	WRH65813.1	236
1454205	Cyanobacteriota	Cyanophyceae	Oscillatoriales	Oscillatoriaceae	Moorena producens	AOY84635.2	282
56110	Cyanobacteriota	Cyanophyceae	Oscillatoriales	Oscillatoriaceae	Oscillatoria acuminata	AFY83331.1	315
179408	Cyanobacteriota	Cyanophyceae	Oscillatoriales	Oscillatoriaceae	Oscillatoria nigro-viridis	AFZ06869.1	267
2064643	Cyanobacteriota	Cyanophyceae	Oscillatoriales	Oscillatoriaceae	Oxynema aestuarii	QIZ73762.1	333
2839084	Cyanobacteriota	Cyanophyceae	Oscillatoriales	Oscillatoriaceae	Phormidium sp. PBR-2020	UCJ10996.1	282
2940671	Cyanobacteriota	Cyanophyceae	Oscillatoriales	Oscillatoriaceae	Phormidium yuhuli	USR90622.1	281
1521533	Cyanobacteriota	Cyanophyceae	Oscillatoriales	Sirenicapillariaceae	Limnospira fusiformis	QJB27267.1	285
111780	Cyanobacteriota	Cyanophyceae	Pleurocapsales	Dermocarpellaceae	Stanieria cyanosphaera	AFZ37263.1	269
111780	Cyanobacteriota	Cyanophyceae	Pleurocapsales	Dermocarpellaceae	Stanieria cyanosphaera	AFZ37263.1	269
1807358	Cyanobacteriota	Cyanophyceae	Pleurocapsales	Dermocarpellaceae	Stanieria sp. NIES-3757	BAU62790.1	269
118163	Cyanobacteriota	Cyanophyceae	Pleurocapsales	Hyellaceae	Pleurocapsa sp. PCC 7327	AFY75605.1	276
2602720	Cyanobacteriota	Cyanophyceae	Pseudanabaenales	Pseudanabaenaceae	Pseudanabaena galeata	WGS73080.1	362
685565	Cyanobacteriota	Cyanophyceae	Pseudanabaenales	Pseudanabaenaceae	Pseudanabaena sp. ABRG5-3	BBC23715.1	348
82654	Cyanobacteriota	Cyanophyceae	Pseudanabaenales	Pseudanabaenaceae	Pseudanabaena sp. PCC 7367	AFY68982.1	327
129961	Cyanobacteriota	Cyanophyceae	Spirulinales	Spirulinaceae	Spirulina major	KV878783.1_1274	325
2824559	Cyanobacteriota	Cyanophyceae	Synechococcales	Coelosphaeriaceae	Woronichinia naegeliana	UXE61062.1	241
2116702	Cyanobacteriota	Cyanophyceae	Synechococcales	Merismopediaceae	Synechocystis sp. IPPAS B-1465	AVP90710.1	247
1148	Cyanobacteriota	Cyanophyceae	Synechococcales	Merismopediaceae	Synechocystis sp. PCC 6803	BAA10664.2	247
2732530	Cyanobacteriota	Cyanophyceae	Synechococcales	Merismopediaceae	Synechocystis sp. PCC 7338	QUS60153.1	247
2782213	Cyanobacteriota	Cyanophyceae	Synechococcales	Merismopediaceae	Synechocystis sp. PCC 7339	UAJ72400.1	247
292564	Cyanobacteriota	Cyanophyceae	Synechococcales	Prochlorococcaceae	Cyanobium gracile	AFY28757.1	225
2831057	Cyanobacteriota	Cyanophyceae	Synechococcales	Prochlorococcaceae	Cyanobium sp. M30B3	QVL54599.1	163
1851505	Cyanobacteriota	Cyanophyceae	Synechococcales	Prochlorococcaceae	Cyanobium sp. NIES-981	SBO43467.1	236
261284	Cyanobacteriota	Cyanophyceae	Synechococcales	Prochlorococcaceae	Cyanobium sp. NS01	QNI71575.1	241
2116684	Cyanobacteriota	Cyanophyceae	Synechococcales	Prochlorococcaceae	Cyanobium usitatum	CAK6696698.1	240
84588	Cyanobacteriota	Cyanophyceae	Synechococcales	Prochlorococcaceae	Parasynechococcus marenigrum	CAE08485.1	219
167542	Cyanobacteriota	Cyanophyceae	Synechococcales	Prochlorococcaceae	Prochlorococcus marinus	ABM71563.1	222
1501269	Cyanobacteriota	Cyanophyceae	Synechococcales	Prochlorococcaceae	Prochlorococcus sp. MIT 0801	AIQ96521.1	215
13035	Cyanobacteriota	Cyanophyceae	Synechococcales	Synechococcaceae	Dactylococcopsis salina	AFZ49153.1	258
1140	Cyanobacteriota	Cyanophyceae	Synechococcales	Synechococcaceae	Synechococcus elongatus	ABB58031.1	272
1442551	Cyanobacteriota	Cyanophyceae	Synechococcales	Synechococcaceae	Synechococcus sp. BMK-MC-1	QNI66749.1	233
1353147	Cyanobacteriota	Cyanophyceae	Synechococcales	Synechococcaceae	Synechococcus sp. CBW1108	QPN69111.1	248
221341	Cyanobacteriota	Cyanophyceae	Synechococcales	Synechococcaceae	Synechococcus sp. Minos11	QNJ07953.1	226
1173263	Cyanobacteriota	Cyanophyceae	Synechococcales	Synechococcaceae	Synechococcus sp. PCC 7502	AFY72199.1	285
2005468	Cyanobacteriota	Cyanophyceae	Thermostichales	Thermostichaceae	Thermostichus vulcanus	BAY52977.1	266
3034674	Cyanobacteriota				cyanobacterium endosymbiont of Epithemia clementina EcSB	WGT67299.1	267
1228987	Cyanobacteriota				cyanobacterium endosymbiont of Epithemia turgida	BAP18439.1	281
1763363	Cyanobacteriota				cyanobacterium endosymbiont of Rhopalodia gibberula	BBA79733.1	268
436114	Aquificota	Aquificia	Aquificales	Hydrogenothermaceae	Sulfurihydrogenibium sp. YO3AOP1	ACD66193.1	202
240169	Aquificota	Aquificia	Desulfurobacteriales	Desulfurobacteriaceae	Desulfurobacterium atlanticum	SNR84733.1	215
868864	Aquificota	Aquificia	Desulfurobacteriales	Desulfurobacteriaceae	Desulfurobacterium thermolithotrophum	ADY72883.1	216
648996	Aquificota	Aquificia	Desulfurobacteriales	Desulfurobacteriaceae	Thermovibrio ammonificans	ADU96262.1	216
1303518	Armatimonadota	Chthonomonadia	Chthonomonadales	Chthonomonadaceae	Chthonomonas calidirosea	CCW35568.1	229
224308	Bacillota	Bacilli	Bacillales	Bacillaceae	Bacillus subtilis	CAB14760.1	226
373903	Bacillota	Clostridia	Halanaerobiales	Halothermotrichaceae	Halothermothrix orenii	ACL70169.1	201
1555112	Bacillota	Limnochordia	Limnochordales	Limnochordaceae	Limnochorda pilosa	BAS28615.1	215
1192197	Bacillota	Negativicutes	Selenomonadales	Sporomusaceae	Pelosinus fermentans	AJQ27083.1	255
1123281	Bacillota	Tissierellia	Tissierellales	Sporanaerobacteraceae	Sporanaerobacter acetigenes	SHH67490.1	208
511051	Caldisericota	Caldisericia	Caldisericales	Caldisericaceae	Caldisericum exile	BAL81072.1	206
1973933	Caldisericota				Caldiserica bacterium CG17_big_fil_post_rev_8_21_14_2_50_35_7	PIW09980.1	184
1953180	Caldisericota				Caldiserica bacterium UBA4770	DHHO01000006.1_119	206
758823	Candidatus Melainabacteria	Vampirovibriophyceae	Vampirovibrionales		Vampirovibrio chlorellavorus	LAPX01000004.1_536	336
1906167	Candidatus Melainabacteria		Candidatus Gastranaerophilales		Candidatus Gastranaerophilales bacterium Zag_111	MOYD01000060.1_147	285
1986204	Chloroflexota	Anaerolineae	Anaerolineales	Anaerolineaceae	Brevefilum fermentans	SMX54538.1	221
872965	Chloroflexota	Ardenticatenia	Ardenticatenales	Ardenticatenaceae	Ardenticatena maritima	GAP61702.1	236
926550	Chloroflexota	Caldilineae	Caldilineales	Caldilineaceae	Caldilinea aerophila	BAL98852.1	272
324602	Chloroflexota	Chloroflexia	Chloroflexales	Chloroflexaceae	Chloroflexus aurantiacus	ABY33267.1	222
243230	Deinococcota	Deinococci	Deinococcales	Deinococcaceae	Deinococcus radiodurans	AAF11310.1	169
300852	Deinococcota	Deinococci	Thermales	Thermaceae	Thermus thermophilus	BAD71015.1	179
649638	Deinococcota	Deinococci	Trueperales	Trueperaceae	Truepera radiovictrix	ADI13640.1	186
1919250	Deinococcota	Deinococci	Trueperales	Trueperaceae	Truepera sp. bin119	MPNL01000002.1_91	185
2010949	Dictyoglomota	Dictyoglomia	Dictyoglomales	Dictyoglomaceae	Dictyoglomus sp. NZ13-RE01	PMQ02476.1	195
190304	Fusobacteriota	Fusobacteriia	Fusobacteriales	Fusobacteriaceae	Fusobacterium nucleatum	AAL94381.1	216
1972457	Fusobacteriota	Fusobacteriia			Fusobacteriia bacterium 4572_74	OQY41045.1	211
1972457	Fusobacteriota	Fusobacteriia			Fusobacteriia bacterium 4572_74	OQY42593.1	223
243159	Pseudomonadota	Acidithiobacillia	Acidithiobacillales	Acidithiobacillaceae	Acidithiobacillus ferrooxidans	ACK78434.1	227
930	Pseudomonadota	Acidithiobacillia	Acidithiobacillales	Acidithiobacillaceae	Acidithiobacillus thiooxidans	JMEB01000212.1_77	247
1123368	Pseudomonadota	Acidithiobacillia	Acidithiobacillales	Thermithiobacillaceae	Thermithiobacillus tepidarius	AUIS01000007.1_49	229
338969	Pseudomonadota	Betaproteobacteria	Burkholderiales	Comamonadaceae	Rhodoferax ferrireducens	ABD67798.1	261
122586	Pseudomonadota	Betaproteobacteria	Neisseriales	Neisseriaceae	Neisseria meningitidis	AAF40627.1	237
228410	Pseudomonadota	Betaproteobacteria	Nitrosomonadales	Nitrosomonadaceae	Nitrosomonas europaea	CAD85742.1	241
159087	Pseudomonadota	Betaproteobacteria	Rhodocyclales	Azonexaceae	Dechloromonas aromatica (nom. nud.)	AAZ45034.1	277
2035771	Pseudomonadota	Candidatus Lambdaproteobacteria			Candidatus Lambdaproteobacteria bacterium	PDZZ01000226.1_2	291
83333	Pseudomonadota	Gammaproteobacteria	Enterobacterales	Enterobacteriaceae	Escherichia coli	AIZ50969.1	231
1283300	Pseudomonadota	Gammaproteobacteria	Methylococcales	Methylothermaceae	Methylohalobius crimeensis	ATXB01000001.1_2419	244
1076937	Pseudomonadota	Gammaproteobacteria	Nevskiales	Nevskiaceae	Fontimonas thermophila	SFF49061.1	227
297	Pseudomonadota	Hydrogenophilia	Hydrogenophilales	Hydrogenophilaceae	Hydrogenophilus thermoluteolus	BBD77161.1	260
876478	Pseudomonadota	Hydrogenophilia	Hydrogenophilales	Hydrogenophilaceae	Tepidiphilus thermophilus	LIPU01000002.1_214	251
1970524	Pseudomonadota	Hydrogenophilia	Hydrogenophilales		Hydrogenophilales bacterium 17-61-9	OZA28755.1	246
1197717	Synergistota	Synergistia	Synergistales	Synergistaceae	Cloacibacillus porcorum	ANZ44670.1	228
525903	Synergistota	Synergistia	Synergistales	Synergistaceae	Thermanaerovibrio acidaminovorans	ACZ19438.1	215
1641385	Synergistota	Synergistia	Synergistales		Synergistales bacterium 54_9	KUL01784.1	226
2013842	Synergistota				Synergistetes bacterium HGW-Synergistetes-1	PKL04637.1	222
1797756	Thermodesulfobacteriota	Candidatus Dadabacteria			Candidatus Dadabacteria bacterium RIFCSPHIGHO2_12_FULL_53_21	OGE24304.1	204
56780	Thermodesulfobacteriota	Syntrophia	Syntrophales	Syntrophaceae	Syntrophus aciditrophicus	ABC76835.1	259
521045	Thermotogota	Thermotogae	Kosmotogales	Kosmotogaceae	Kosmotoga olearia	ACR78770.1	218
1150474	Thermotogota	Thermotogae	Mesoaciditogales	Mesoaciditogaceae	Mesoaciditoga lauensis	JQJI01000030.1_13	220
1006576	Thermotogota	Thermotogae	Petrotogales	Petrotogaceae	Defluviitoga tunisiensis	CEP78165.1	200
391009	Thermotogota	Thermotogae	Thermotogales	Fervidobacteriaceae	Thermosipho melanesiensis	ABR30977.1	198
243274	Thermotogota	Thermotogae	Thermotogales	Thermotogaceae	Thermotoga maritima	AAD36124.1	210
2599629	Vulcanimicrobiota	Vulcanimicrobiia	Candidatus Eremiobacterales	Candidatus Eremiobacteraceae	Candidatus Eremiobacter sp. RRmetagenome_bin22	PZR63821.1	271
2052317	Vulcanimicrobiota				Vulcanimicrobiota bacterium	PKUW01000195.1_6	280
1986651					bacterium TMED15	OUT54974.1	215
2044937					candidate division KSB3 bacterium	PID56645.1	299
